# TurboID-based proximity labeling identifies novel germline proteins that maintain E granule integrity and small RNA homeostasis in *C. elegans*

**DOI:** 10.1101/2024.12.03.626736

**Authors:** Kun Li, Xuezhu Feng, Ke Wang, Xiaona Huang, Chengming Zhu, Xinya Huang, Quan Wen, Shouhong Guang, Xiangyang Chen

## Abstract

Germ granules are biomolecular condensates composed of RNA and proteins that play crucial roles in RNA metabolism and posttranscriptional gene regulation. *C. elegans* germ granules consist of at least seven distinct subcompartments, including P granules, Z granules, Mutator foci, SIMR foci, P-bodies, D granules and E granules. Among these condensates, the E granule, which is nonrandomly positioned within the germ granule, is required for the production of a specialized class of small interfering RNAs (siRNAs). However, the mechanisms underlying E granule formation and its functional significance remain largely unexplored. In this study, via the use of TurboID-based proximity labeling technology combined with an RNAi-based reverse genetic screen, we identified two novel components of the E granule, EGC-2/C27B7.5 and EGC-3/F59G1.8, which initiate E granule assembly. The depletion of EGC-2 or EGC- 3 disrupts the perinuclear localization of the EGO and PICS complexes, both of which are enriched in E granules and are required for E-class siRNA and piRNA biogenesis, respectively. Small RNAomic analyses revealed that both EGC-2 and EGC-3 promote the production of 5*’* E-class siRNA, whereas prohibiting piRNA maturation. Taken together, our results elucidate the roles of EGC-2 and EGC-3 in maintaining E granule integrity and small RNA homeostasis, and suggest that intracellular condensation may exert distinct regulatory effects on different biological processes. Additionally, the combination of proximity labeling technology and reverse genetic screening provides a robust strategy for studying the assembly of biomolecular condensates.
