## Supplementary material for "TurboID-based proximity labeling identifies novel germline proteins that maintain E granule integrity and small RNA homeostasis in *C. elegans*": Table S1.putative E granule components identified by TurboID proximity labeling

### Sheet: Sheet1
protein ID	N2(Count)	elli-1::TurboID#1(Count)	elli-1::TurboID#2(Count)	fold change#1	fold change#2	fold change(mean)	germline enrich	localization
glh-2	0	22	21	23	22	22.5	yes	P granule
ego-1	0	22	21	23	22	22.5	yes	E granule
xrn-1	1	40	44	20.5	22.5	21.5	yes	unknown
let-716	1	39	36	20	18.5	19.25	yes	unknown
rha-1	0	17	17	18	18	18	yes	unknown
mog-4	0	13	16	14	17	15.5	yes	unknown
ekl-1	0	16	12	17	13	15	yes	E granule
dcap-1	0	14	12	15	13	14	yes	unknown
C27B7.5	0	11	14	12	15	13.5	yes	unknown
D2005.4	0	13	12	14	13	13.5	yes	unknown
pgl-1	2	37	40	12.6667	13.6667	13.1667	yes	P granule
gld-2	0	11	13	12	14	13	yes	P granule
sna-2	0	11	12	12	13	12.5	yes	unknown
sams-3	0	10	12	11	13	12	yes	unknown
nucl-1	2	32	34	11	11.6667	11.3333	yes	nucleolus
puf-5	0	6	14	7	15	11	yes	P granule
H06I04.3	0	8	12	9	13	11	yes	nucleolus
puf-12	0	9	11	10	12	11	yes	nucleolus
natc-1	0	8	11	9	12	10.5	yes	unknown
lea-1	0	9	10	10	11	10.5	yes	unknown
wago-4	0	11	8	12	9	10.5	yes	Z granule
gld-3	0	9	9	10	10	10	yes	P granule
H05C05.1	0	11	7	12	8	10	yes	unknown
oma-1	0	8	9	9	10	9.5	yes	P granule
ddx-19	3	36	38	9.25	9.75	9.5	yes	D granule
T23H2.3	0	9	8	10	9	9.5	yes	unknown
lpd-6	0	7	8	8	9	8.5	yes	membrane
hcp-1	0	9	6	10	7	8.5	yes	unknown
glh-4	2	27	20	9.33333	7	8.16667	yes	Z granule
Y59E9AR.1	0	6	7	7	8	7.5	yes	sperm
T21B10.3	0	6	7	7	8	7.5	yes	unknown
cey-3	0	6	6	7	7	7	yes	unknown
mex-3	0	6	6	7	7	7	yes	P granule
larp-1	0	5	6	6	7	6.5	yes	P body
pei-1	0	6	5	7	6	6.5	no	Pei granule
mdt-4	0	7	4	8	5	6.5	yes	unknown
npp-16	0	5	5	6	6	6	yes	nuclear pore
Y66D12A.19	0	5	5	6	6	6	yes	unknown
tofu-6	1	9	11	5	6	5.5	yes	E granule
gyf-1	1	10	10	5.5	5.5	5.5	yes	unknown
cid-1	0	5	4	6	5	5.5	yes	P granule
mel-46	0	5	4	6	5	5.5	yes	P granule
pqn-59	0	5	4	6	5	5.5	yes	stress granule
cra-1	0	7	2	8	3	5.5	yes	nucleus
fbf-1	0	7	2	8	3	5.5	yes	P granule
nsph-4.2	0	3	5	4	6	5	no	\
rpl-28	0	3	5	4	6	5	no	\
frm-4	0	3	5	4	6	5	yes	unknown
retr-1	0	3	5	4	6	5	no	\
smn-1	0	3	5	4	6	5	yes	unknown
F46F11.1	0	4	4	5	5	5	yes	unknown
mask-1	0	4	4	5	5	5	yes	unknown
atx-2	0	4	4	5	5	5	yes	unknown
W05F2.6	0	4	4	5	5	5	yes	unknown
F56C9.6	0	4	4	5	5	5	yes	unknown
elli-1	0	4	4	5	5	5	yes	E granule
C18A3.3	0	4	4	5	5	5	no	\
Y79H2A.3	0	4	4	5	5	5	no	\
eftu-2	1	10	8	5.5	4.5	5	yes	unknown
drh-3	3	20	15	5.25	4	4.625	yes	E granule
pid-1	0	2	5	3	6	4.5	yes	E granule
F01G4.4	0	2	5	3	6	4.5	yes	unknown
cey-2	1	7	9	4	5	4.5	yes	unknown
F59G1.8	0	3	4	4	5	4.5	yes	unknown
cdr-2	0	4	3	5	4	4.5	no	\
rod-1	0	4	3	5	4	4.5	no	\
oma-2	0	4	3	5	4	4.5	yes	P granule
uba-5	0	4	3	5	4	4.5	no	\
haf-9	0	5	2	6	3	4.5	no	\
pid-3	2	10	13	3.66667	4.66667	4.16667	yes	E granule
pgl-3	5	25	23	4.33333	4	4.16667	yes	P granule
ule-3	0	2	4	3	5	4	no	\
hrpu-2	0	2	4	3	5	4	no	\
mina-1	0	2	4	3	5	4	yes	unknown
F07H5.10	0	2	4	3	5	4	yes	unknown
M04B2.4	0	3	3	4	4	4	yes	unknown
F13D12.5	0	3	3	4	4	4	yes	unknown
nath-10	0	3	3	4	4	4	yes	nucleolus
T05F1.2	0	3	3	4	4	4	yes	unknown
let-711	3	15	15	4	4	4	yes	P body
ftn-2	0	3	3	4	4	4	no	\
W09C5.1	0	3	3	4	4	4	yes	nucleolus
cpb-3	0	3	3	4	4	4	yes	unknown
erh-2	0	3	3	4	4	4	yes	E granule
Y48C3A.14	0	3	3	4	4	4	no	\
rpl-24.2	0	3	3	4	4	4	no	\
rnp-8	1	7	7	4	4	4	yes	P granule
gls-1	1	8	6	4.5	3.5	4	yes	P granule
ZC262.2	0	4	2	5	3	4	no	\
dcr-1	0	4	2	5	3	4	yes	P granule
npp-9	6	24	29	3.57143	4.28571	3.92857	yes	nuclear pore
gld-1	2	11	10	4	3.66667	3.83333	yes	P granule
npp-3	0	2	3	3	4	3.5	yes	nuclear pore
nsph-3.1	0	2	3	3	4	3.5	no	\
immt-2	0	2	3	3	4	3.5	yes	mitochondrion
Y94H6A.5	0	2	3	3	4	3.5	no	\
mrps-35	0	2	3	3	4	3.5	no	\
ife-2	0	2	3	3	4	3.5	yes	unknown
cel-1	0	2	3	3	4	3.5	no	\
Y54G11A.3	0	2	3	3	4	3.5	no	\
dpy-11	0	2	3	3	4	3.5	no	\
mter-4	0	2	3	3	4	3.5	no	\
mog-1	0	2	3	3	4	3.5	yes	nucleus
nol-6	1	6	6	3.5	3.5	3.5	yes	nucleus
arx-1	0	3	2	4	3	3.5	no	\
mrps-18C	0	3	2	4	3	3.5	no	\
let-2	0	3	2	4	3	3.5	no	\
klp-7	0	3	2	4	3	3.5	no	\
D2030.2	1	7	5	4	3	3.5	no	\
maoc-1	0	3	2	4	3	3.5	no	\
Y66D12A.16	0	3	2	4	3	3.5	yes	unknown
Y53G8AR.6	0	3	2	4	3	3.5	no	\
F54C9.9	0	3	2	4	3	3.5	yes	nucleolus
acs-22	0	2	2	3	3	3	no	\
eef-1B.2	0	2	2	3	3	3	yes	unknown
ugt-62	0	2	2	3	3	3	no	\
mek-1	0	2	2	3	3	3	no	\
mtr-4	0	2	2	3	3	3	yes	nucleus
klp-18	0	2	2	3	3	3	yes	cell cortex
lotr-1	0	2	2	3	3	3	yes	Z granule
Y54E2A.4	0	2	2	3	3	3	yes	unknown
txl-1	0	2	2	3	3	3	no	\
npp-13	0	2	2	3	3	3	yes	nuclear pore
paa-1	1	5	5	3	3	3	yes	P granule
K06G5.1	0	2	2	3	3	3	no	\
cdr-1	0	2	2	3	3	3	no	\
mct-4	0	2	2	3	3	3	no	\
mrpl-46	0	2	2	3	3	3	no	\
ifet-1	0	2	2	3	3	3	yes	P body
col-159	0	2	2	3	3	3	no	\
col-160	0	2	2	3	3	3	no	\
nhl-2	0	2	2	3	3	3	yes	P body
npp-14	0	2	2	3	3	3	yes	nuclear pore
mip-1	0	2	2	3	3	3	yes	P granule
pid-5	0	2	2	3	3	3	yes	Z granule
C14B1.12	0	2	2	3	3	3	yes	E granule
cpf-2	0	2	2	3	3	3	yes	nucleus
bicd-1	0	2	2	3	3	3	no	\
clp-7	1	5	5	3	3	3	no	\
