## Supplementary material for "TurboID-based proximity labeling identifies novel germline proteins that maintain E granule integrity and small RNA homeostasis in *C. elegans*": Table S2.C.elegans strains used in this study

### Sheet: Sheet1
Table S2. C.elegans strains used in this study
Strain	Genotype	Source
N2		CGC
WM27	rde-1(ne219)Ⅴ	CGC
SHG1208	elli-1(ust203)Ⅳ	Guang Lab
SHG1189	ego-1(om84) I/hT2[bli-4(e937) let-?(q782) qIs48] (I;III)	Guang Lab
SHG517	egc-2(ust63)Ⅳ	this study
SHG762	egc-2(ust91)Ⅳ	this study
SHG2960	egc-3(ust594)Ⅱ	this study
SHG3007	egc-3(ust606)Ⅱ	this study
SHG2711	elli-1(ust619[elli-1::TurboID])Ⅳ	this study
SHG2712	elli-1(ust619[elli-1::TurboID])Ⅳ;egc-1(ust355[egc-1::gfp::3xflag]) III	this study
SHG1411	elli-1(ust203)Ⅳ;egc-1(ust355[egc-1::gfp::3xflag]) III	Guang Lab
SHG537	ustIS57[egc-2p::egc-2::gfp::3xflag::egc-2_3'UTR] II	this study
SHG1976	ustIS57[egc-2p::egc-2::gfp::3xflag::egc-2_3'UTR] II;ustIS268[mex-5p::tagRFP::elli-1::tbb-2_3'UTR] I	this study
SHG2876	egc-3(ust620[egc-3::gfp::3xflag])Ⅱ	this study
SHG2962	egc-3(ust620[egc-3::gfp::3xflag])Ⅱ;ustIS268[mex-5p::tagRFP::elli-1::tbb-2_3'UTR] I	this study
SHG1682	elli-1(ust354[elli-1::gfp::3xflag]) IV	Guang Lab
SHG1987	ustlS272[mex-5p::elli-1::gfp::tbb-2_3'UTR] II	Guang Lab
SHG1683	egc-1(ust355[egc-1::gfp::3xflag]) III	Guang Lab
SHG1675	ego-1(ust351[gfp::ego-1]) I	Guang Lab
SHG1676	drh-3(ust352[drh-3::gfp::3xflag]) I	Guang Lab
SHG1679	ekl-1(ust353[ekl-1::gfp::3xflag]) I	Guang Lab
SHG2023	elli-1(ust354[elli-1::gfp::3xflag]) IV;drh-3::degron	this study
SHG2024	egc-1(ust355[egc-1::gfp::3xflag]) III;drh-3::degron	this study
SHG2025	ego-1(ust351[gfp::ego-1]) I;drh-3::degron	this study
SHG1951	drh-3(ust352[drh-3::gfp::3xflag]) I; ustIS271[mex-5p::tagRFP::mut-16::tbb-2_3'UTR] I	this study
SHG1954	ekl-1(ust353[ekl-1::gfp::3xflag]) I; ustIS271[mex-5p::tagRFP::mut-16::tbb-2_3'UTR] I	Guang Lab
SHG665	ustIS77(erh-2::gfp::3xflag)Ⅲ	Guang Lab
SHG670	ustIS55(pid-1p::pid-1::gfp::3xflag::pid-1_3'UTR) II	Guang Lab
SHG357	ustIS32(tofu-6p::tofu-6::gfp::3xflag::tofu-6_3'UTR) II	Guang Lab
SHG784	ustIS83(tofu-6p::tofu-6::gfp::3xflag::tofu-6_3'UTR)Ⅴ	Guang Lab
SHG542	ustIS60(pics-1p::pics-1::gfp::3xflag::pics-1_3'UTR) II	Guang Lab
SHG772	ustIS82(pics-1p::pics-1::gfp::3xflag::pics-1_3'UTR)Ⅴ	Guang Lab
JJ2101	unc-119(ed3); zuIs242[nmy-2p::pgl-1::gfp::nmy-2_3′UTR + unc-119(+)]	CGC
YY916	znfx-1(gg544[3xflag::gfp::znfx-1]) II	Wan Lab
SHG2030	mut-16(ust366[mCherry::mut-16]) I	Guang Lab
SHG2440	simr-1(ust365[simr-1::tagRFP]) I	Guang Lab
SHG2902	ddx-19(ust584[ddx-19::tagRFP]) II	Guang Lab
DZ355	mCherry::cgh-1 III	Zhang Lab
SHG2063	egc-2(ust91)Ⅳ;ustIS272(mex-5p::elli-1::gfp::3xflag::tbb-2_3'UTR)Ⅱ	this study
SHG1694	egc-2(ust91)Ⅳ;egc-1(ust355[egc-1::gfp::3xflag]) III	this study
SHG1308	egc-2(ust91)Ⅳ;ego-1(ust351[gfp::ego-1]) I	this study
SHG1692	egc-2(ust91)Ⅳ;drh-3(ust352[drh-3::gfp::3xflag]) I	this study
SHG1693	egc-2(ust91)Ⅳ;ekl-1(ust353[ekl-1::gfp::3xflag]) I	this study
SHG2196	egc-2(ust91)Ⅳ;ustIS60(pics-1p::pics-1::gfp::3xflag::pics-1_3'UTR) II	this study
SHG2197	egc-2(ust91)Ⅳ;ustIS32(tofu-6p::tofu-6::gfp::3xflag::tofu-6_3'UTR) II	this study
SHG2198	egc-2(ust91)Ⅳ;ustIS77([erh-2::gfp::3xflag])Ⅲ	this study
SHG2199	egc-2(ust91)Ⅳ;ustIS55(pid-1p::pid-1::gfp::3xflag::pid-1_3'UTR) II	this study
SHG1318	egc-2(ust91)Ⅳ;unc-119(ed3); zuIs242[nmy-2p::pgl-1::gfp::nmy-2_3′UTR + unc-119(+)]	this study
SHG2006	egc-2(ust91)Ⅳ;znfx-1(gg544[3xflag::gfp::znfx-1]) II	this study
SHG2574	egc-2(ust91)Ⅳ;mut-16(ust366[mCherry::mut-16]) I	this study
SHG2571	egc-2(ust91)Ⅳ;simr-1(ust365[simr-1::tagRFP]) I	this study
SHG3191	egc-2(ust91)Ⅳ;ddx-19(ust584[ddx-19::tagRFP]) II	this study
SHG3192	egc-2(ust91)Ⅳ;mCherry::cgh-1 III	this study
SHG3038	egc-3(ust594)Ⅱ;elli-1(ust354[elli-1::gfp::3xflag]) IV	this study
SHG3039	egc-3(ust594)Ⅱ;egc-1(ust355[egc-1::gfp::3xflag]) III	this study
SHG3040	egc-3(ust594)Ⅱ;ego-1(ust351[gfp::ego-1]) I	this study
SHG3041	egc-3(ust594)Ⅱ;drh-3(ust352[drh-3::gfp::3xflag]) I	this study
SHG3042	egc-3(ust594)Ⅱ;ekl-1(ust353[ekl-1::gfp::3xflag]) I	this study
SHG3043	egc-3(ust594)Ⅱ;ustIS77([erh-2::gfp::3xflag])Ⅲ	this study
SHG3044	egc-3(ust594)Ⅱ;ustIS55(pid-1p::pid-1::gfp::3xflag::pid-1_3'UTR) II	this study
SHG3045	egc-3(ust594)Ⅱ;ustIS82(pics-1p::pics-1::gfp::3xflag::pics-1_3'UTR)Ⅴ	this study
SHG3046	egc-3(ust594)Ⅱ;ustIS83(tofu-6p::tofu-6::gfp::3xflag::tofu-6_3'UTR)Ⅴ	this study
SHG3047	egc-3(ust594)Ⅱ;unc-119(ed3); zuIs242[nmy-2p::pgl-1::gfp::nmy-2_3′UTR + unc-119(+)]	this study
SHG3048	egc-3(ust594)Ⅱ;znfx-1(gg544[3xflag::gfp::znfx-1]) II	this study
SHG3049	egc-3(ust594)Ⅱ;ddx-19(ust584[ddx-19::tagRFP]) II	this study
SHG3050	egc-3(ust594)Ⅱ;mut-16(ust366[mCherry::mut-16]) I	this study
SHG3051	egc-3(ust594)Ⅱ;simr-1(ust365[simr-1::tagRFP]) I	this study
SHG3052	egc-3(ust594)Ⅱ;mCherry::cgh-1 III	this study
SHG3053	egc-2(ust91)Ⅳ;egc-3(ust620[egc-3::gfp::3xFlag])Ⅱ	this study
SHG3054	elli-1(ust203)Ⅳ;egc-3(ust620[egc-3::gfp::3xFlag])Ⅱ	this study
SHG3055	pid-1(ust64)Ⅱ;egc-3(ust620[egc-3::gfp::3xFlag])Ⅱ	this study
RFK647	pid-1(xf14);mjIS144[mex-5p::egfp::his-58::21UR-1_as::tbb-2_3’UTR] II; xfIS117[pid-1p::mCherry::V5::pid-1_3’UTR;Cbr-unc-119] V	piRNA sensor, CGC
SHG366	unc-119(ed3); ustIS24[mex-5p::gfp::his-58::tbb-2_3'UTR+ unc-119(+)] II	Guang Lab
SHG813	hrde-1(tm1200)Ⅲ;ustIS24[mex-5p::gfp::his-58::tbb-2_3'UTR+ unc-119(+)]	Guang Lab
SHG3193	egc-3(ust594)Ⅱ; ustIS24[mex-5p::gfp::his-58::tbb-2_3'UTR+ unc-119(+)]	this study
SHG530	egc-2(ust63)Ⅳ;ustIS24[mex-5p::gfp::his-58::tbb-2_3'UTR+ unc-119(+)]	this study
SHG1397	egc-2(ust91)Ⅳ;ustIS24[mex-5p::gfp::his-58::tbb-2_3'UTR+ unc-119(+)]	this study
